# Towards the identification of the molecular toolkit involved in scale worm bioluminescence (Polinoidae, Annelida)

**DOI:** 10.1101/2024.01.28.577566

**Authors:** Carlota Gracia-Sancha, María Conejero, Sergio Taboada, Daniel Martín, Ana Riesgo, Mandë Holford, Aida Verdes

## Abstract

**Background:** Bioluminescence, or the ability of a living organism to produce light, has evolved independently in numerous taxa inhabiting a panoply of ecosystems, although it is more frequent among marine animals. Scale worms are a group of marine polynoid annelids characterized by having dorsal scales, known as elytra, capable of emitting bioluminescent light by a mostly unknown molecular mechanism that may involve a photoprotein called polynoidin. Here, we used RNA-seq data to characterize the expression of genes potentially involved in light production in the polynoid species *Harmothoe imbricata* (Linnaeus, 1767) and *Harmothoe areolata* (Grube, 1860) across tissues of the specimens. We also compared the transcriptomes of the selected species with other bioluminescent and non-bioluminescent polynoids, to identify shared orthologous genes potentially involved in light production. In addition, we investigated the disposition of the photocytes on the elytra using confocal microscopy and histological analyses.

**Results:** Our results showed a total of 16 candidate genes, 15 orthologous genes and 12 enriched GO terms potentially involved in bioluminescence, including genes related with oxidative stress, cytoskeleton, nervous system, stress response, wounding response, eye constituents and metabolic pathways. We also confirmed the presence of photocytes in both species, which appeared distributed around the elytrophore.

**Conclusions:** Among the genes found potentially implicated in bioluminescence we suggest that the oxidoreductase protein, peroxidasin, could be a polynoidin candidate since it appears overexpressed in the elytra of both species and it is located in the endoplasmic reticulum, where this photoprotein has been described to be found.
