## Supplementary material for "Towards the identification of the molecular toolkit involved in scale worm bioluminescence (Polinoidae, Annelida)": Sequencing information. De novo transcriptome assembly metrics and transcriptome completeness statistics based on BUSCO analysis with the Metazoa

### Sheet: Hoja1
		H. imbricata	H. areolata
Sequencing and assembly statistics	Raw reads	96915982	153387119
	Percent GC	44.17	42.67
	Total trinity 'genes'	248367	311684
	Total trinity transcripts	384174	513553
	Min contig length	176	201
	Max contig length	29734	31346
	Median contigh length	392	370
	Average contig	788.94	735.99
	Contig N50	1439	1255
	Total assembled bases	303091081	377970784
Transcriptome Completeness	BUSCOs Metazoa set	954	954
	Complete single copy	351 (36.79%)	520 (54.51%)
	Complete - duplicated	594 (62.26%)	378 (39.62%)
	Complete total	945 (99.06%)	898 (94.13%)
	Fragmented	6 (0.63%)	42 (4.40%)
	Complete + partial	951 (99.69%)	940 (98.53%)
	Missing BUSCOs	3 (0.31%)	14 (1.47%)
